# The mechanism of Micafungin action to Pteropine orthoreovirus infection in human cell line

**DOI:** 10.1101/2025.01.23.634615

**Authors:** Wirayatida Bubphasook, Atsuo Iida, Eiichi Hondo

## Abstract

Pteropine orthoreovirus (PRV) is a fusogenic virus carried by bats that causes respiratory illnesses in humans. PRVs are transmitted from bats to humans and among humans. Micafungin (MCFG), an approved drug for fungal treatment, shows potential in inhibiting PRV propagation, although its precise mechanism of action remains unclear. This study aimed to investigate molecular mechanisms of MCFG during PRV propagation. Initially, molecular docking was employed to predict the primary target of MCFG. It was the p17 protein of PRV. Prior to examining the effect of MCFG on p17 suppression, differential gene expression analysis was performed to compare PRV-infected host cells with MCFG-treated cells, and it was found that IL-6 should be the main regulator induced by MCFG. Silencing IL-6 with siRNA markedly induced PRV release, syncytial formation, and marginally enhanced PRV RNA replication, corresponding to the main suppressive effects of MCFG against PRV. The p17, the presumed suppression target to inhibit syncytial formation by MCFG, markedly reduced syncytial formation but did not influence viral RNA replication. In contrast, MCFG significantly suppressed syncytial formation and slightly reduced PRV RNA replication, although both MCFG and anti-p17 antibody increased IL-6 mRNA expression. MCFG may inhibit other PRV proteins, like nonstructural replication protein (sigmaNS), which were found by molecular docking study. In conclusion, MCFG primarily targets p17 and modulates host immunity through IL-6, which likely interferes directly with syncytial formation.
