## Supplementary Information 1 for "The mechanism of Micafungin action to Pteropine orthoreovirus infection in human cell line"

### Sheet: Sequence of PRV protein (1A)
The mechanism of Micafungin to Pteropine orthoreovirus infection in human cell line	Wirayatida Bubphasook, Atsuo Iida and Eiichi Hondo Laboratory of Animal Morphology, Graduate School of Bioagricultural Sciences, Nagoya University, Nagoya 464-8601, Japan
Supplementary Data 1A
Proteins	Sequence
major outer-capsid protein (muB gene) [Pteropine orthoreovirus 50G]	>BBM60909.1 major outer-capsid protein [Pteropine orthoreovirus] MMGNATSIVQNFNIKGDGNTFSPSAETASSAVPSLSLNPGLLNPGGKAWTLIDPTVPATAPGSLRLMTTE DVPAALGTSILGSNGAAPSSGMYLVPVKETLNVVTDHAIAQFEKLQSAYELDRDYLDEKGVAPESVSFKN YLTYVDCYVGVSARQAATNFQKHVPVVTKSKMMSFMTSAQNILSLLGPWEKSIREVLTMLPSSTPYGTLK CDMKAIVAMLEEQLPEGNLCRLYPQAAACSIARRNGGVRWKEPNSDDAPSLATNDVAASTMGALANTTPL ADKSNTTEESMRLVSESSVDLICSRRPISASVWARTVEPKSYNIRTLKVS…
minor inner-capsid protein (muA gene) [Pteropine orthoreovirus 50G]	>BBM60908.1 minor inner-capsid protein [Pteropine orthoreovirus] MAYLALPVPEGPDSQSALISAVNGYRPDGVTFDDVHVLDTKRVLRQFDLMTTGIRADDVAKGLLLRDWRR QSVFVLLPQKTSLLEYLSTATKSSLPDGLTPQLLRKFKNKTNDFKYSDWFSPLVTEHTSVAQSVRYLNSH PVVFTTTVKVIGAPVRLFAPFKYFDISQGILADLMILKMNHHLPPLPAFRVMVSMFPSSASGSCVLPPID EWRDLNTHPVCLLLASMYDSSYKATARYLDRSLITAMLCGQRRVKQAKYSPLMARAARSVGLSVNVTNPT RQINTSLIDVHTVVIDVRSSLDNRLTPTRLRFCGVPVALTSHMGVAPSKD…
RNA-dependent RNA polymerase;RdRp (lambdaB gene) [Pteropine orthoreovirus 50G]	>BBM60912.1 RNA-dependent RNA polymerase [Pteropine orthoreovirus] MHVKGLDDVLLEYAASISGTAPMSNSLFEKAADIINSKRRSFPYELLSSIDFSVSTVIPQNIFHPPPCDD FYYIDGLNRVRRRRITDDDDVFVPNCSIFPLLSQMELLPNYGQLNPIIAANSKDGLASARILHTFYNTAT NQARQVKCPLETFLLALLLSESSPMSDDPTGLDESSSPPLSSNLPLYVLKRLSEILTNGFEDKSPWLLLD VGVAWIRSPLLSASIPPLMADLTNLAIYRQICPLDDDLTSMAVQMYLQAAASGSYAHYILKTKAIFPQNT LHNMFRQLTGGLVPIVSWLEPRSDYKFSLQGSRMVTSQDVNQTPDNTE…
guanylyltransferase (lambdaC gene) [Pteropine orthoreovirus 50G]	>BBM60911.1 guanylyltransferase [Pteropine orthoreovirus] MAQIRGLRLAESFNVPSKSSSPSFITYDFLLSRLQCVSTPWTALTTSSGSDITVVRLLFPLQGIQSPTLE SPIPTTFPEWKTWMQERLAVIYEDLIRRYPISEFHGRHVNPLICNTIVASFFSNSPYSSLLDHVMLRVSP AADILDANLLQRNHFWPLSNDLLMMPAGKKYWTFDGYQTSADAPCLFGKNQTPYADVIYGRDLTSLLNFV DSAPSQLTPLVHLDRPSYGPHVLLPTENVIPAIATSSKDCAFWLLLESCLDQLRANQSSSRSTPVARRIH SYLVVRSPYFAFPESVEYALLALNNASFCGSQLTVPVPNYPTCSMVATLVSQLSDSS…
minor inner-capsid protein (muA) [Pteropine orthoreovirus 50G]	>BM60908.1 minor inner-capsid protein [Pteropine orthoreovirus] MAYLALPVPEGPDSQSALISAVNGYRPDGVTFDDVHVLDTKRVLRQFDLMTTGIRADDVAKGLLLRDWRR QSVFVLLPQKTSLLEYLSTATKSSLPDGLTPQLLRKFKNKTNDFKYSDWFSPLVTEHTSVAQSVRYLNSH PVVFTTTVKVIGAPVRLFAPFKYFDISQGILADLMILKMNHHLPPLPAFRVMVSMFPSSASGSCVLPPID EWRDLNTHPVCLLLASMYDSSYKATARYLDRSLITAMLCGQRRVKQAKYSPLMARAARSVGLSVNVTNPT RQINTSLIDVHTVVIDVRSSLDNRLTPTRLRFCGVPVALTSHMGVAPSKDW…
major outer-capsid protein (sigma2 gene) [Pteropine orthoreovirus PRV50G]	>BBM60907.1 major outer-capsid protein [Pteropine orthoreovirus] MEVRTPNFHSFVESAYSSYLTRPDTWNPSTLWETGQFVTPDVIRLGNAYCCAQCCGVLYYGYRPINLYPF PHHRCHQLHRRETSPLLKVVRVGRTTDMVREHYAVWLQSLVDHLSDEKNIQDKEPMSSRVASEVLRNDVA ISGDFWRGTLDLSPHDSAQSIHESLDKLSEVAGTHGLLPDCLLNVATHDHTALKMTAPVLNIYDQLDNAR RSVLSATVTQMPKETADAHKLQGHVTKEVAAAALLKPEHVIVTPIMAGLPVLARSHQPSLRVGMPLVDST QKASLYRSLPHQLAHGYHSDTFRTMFGLSANEAESRLIGHHRTMLCTLPA…
major inner-capsid protein (lambdaA gene) [Pteropine orthoreovirus]	>BBM60913.1 major inner-capsid protein [Pteropine orthoreovirus] MMRKTARRRHKDAATSDTDDKSDVKHKDDVTKPKDNDSATNKVSIPQAKNPAATGIPSTDGSSQLAVATN VEKVDHSVKSTSPPPENVVGNKVDLVAPVSSEASAANDKLRKDGVKHVEFTAAGDGNTNVIGRTKAVDNE GAIQVVPAKSAAVASAKAMMEQKIPVQGLPKVTRNNGFLCTVCMAQFMTSEALAIHQTTHSLGLDSSLTS YSIATAVEDFIQSWASSTSTANNKTVLTVSEVDDLMMTEGIRLVTWDSGLCSSFELLPIVSSNVIQDVIS YSWFTASYNIATPFPQASVVRIVLRTNWAAKLDSQASSRECSVYLAPPTE…
major inner-capsid protein (sigma1 gene) [Pteropine orthoreovirus 50G]	>BBM60905.1 major inner-capsid protein [Pteropine orthoreovirus] MARAVFDFFTTLFGNRGLPTDQRQLTSLLTSSNSPWQKQYSPLALNLTSSTISTPQQPFPGSAWYQESML FSALLPPVLANQDAWRDSNYKRFCWTDAALSGLVAAPDPPRAPPYVPVSGAWFDLTQYPRWANRRRELET KYPLLLRITLLNMMQNGPLVYVETWPNMLSGALVNFAMSCYGKDFREIAMVLAQSCSNMPFAPESSYDQQ MRVMVSLWILSYVGVVHQNATIAGFFFSTKTRGVRDEAWTLFYNTNGQRLNITQRHFGYFCARSADWNAD SSWLAASQLSALIMSCRQFPLLANQGVVNQAQNRPGYSSPNGVPVRELQL…
cell attachment protein (sigmaC gene) [Pteropine orthoreovirus 50G]	>BBM60904.1 cell attachment protein [Pteropine orthoreovirus] MTEPLNPQQRREVIALILSMSQSISASRSDVGLLEKRLSAIESTQDSLRTDINSLKTINSDLASSVHGLS SALSDLQVDFTALSKNVSAVTDELQGCKSEIGSIQNTMSVMQAGLTTMQSELASVTTNLSNLTASVNANA VSISGIKTALDSLSSSIPTSLASPLTISGGKLSLAMNHKFCSDDAGLNSYSALSQMQSFNANVPTSVTGT NLSTSILVHSRGGLTVFSLSTTQAFTSTSIDTKLTVDCRMFTPIPRDWSVLIPKPAFQSSNFLCNGWMCV NSSWVPASVIGVVDSDPKVIFLHLTTRPSQQITGLVIYFSIDT
p17 protein (sigmaC gene) [Pteropine orthoreovirus 50G]	>BBM60903.1 p17 protein [Pteropine orthoreovirus] MSIQPHLVFRMCESSFFEPWVQSGYRSEISFVCRRELTYYINVHIPLEHPQRSTACNLAQIPAAWHVSLI RRRSYDPSTPDFCELDCVLRHIRPIPKRLISRGFSSHIVVHYDRATQSPAAKRGHCFDFVDEPEHKRFAI
membrane fusion protein (sigmaC gene) [Pteropine orthoreovirus 50G]	>BBM60902.1 membrane fusion protein [Pteropine orthoreovirus] MSGDCAKIVSVFGSVHCQSAKNSAGGDLQATSVFTTYWPHFAIGGGIIVIILLLGLFYCCYLKWKTSQVK RTYRRELIALTRSHVHPASSGISHV
nonstructural replication protein (muNS gene) [Pteropine orthoreovirus]	>BBM60910.1 nonstructural replication protein [Pteropine orthoreovirus] MSLSWGDRPIAISTSSQSAATVRAASASFMASSTPMSTQRRSVLFKFVSGGDLVMTSGHLSPMDDWLADH QAALNSAAALLSDRDSLAYLEHPEKYLLRREHQPSEIVNRIRLYMSDVMKKSLSPDTIPELVAHVSTPAT VVDAPSSAQTQVSDVIVTGPIPITVSETPARYDEEEYNAARGKFLTHGVADLSTDTPGLSSFIREYWETV PTSTNGQWDSASKTGLLIRAPEDPLDSQTLFSLSWEKDLLLLSASGVTVASFDVRDVSVLAPEHQRNGDN SEYARLTSTKHSVVFFTPKAIRWMIDNDCSDSMVSPRHIRVCL…
nonstructural replication protein (sigmaNS gene) [Pteropine orthoreovirus]	>BBM60906.1 nonstructural replication protein, partial [Pteropine orthoreovirus] MERSMRVGVSRNAAGTGSQTILRGFALLRCVLSADSRQATRAVQSHFPGLGRMTKCLSPLTALSADRTVR HVNVANVLSRDAKVLADYALTCHYPGDLPATLTPVGLEAARLVVAKFSERGMDLTHVLPPDASSYSPIVM CHLIARVMSGFVPMRSNDFGLEGRIDLLAAELVPFSFVLPFLVNDDASAIAVPTARVEDMLQDISKLNQL DAAFGVESRSDQRMTKDVAEDSSRSLNELPSSENRGRMPWKLMLAFLTFQLKLELDALADQRSELQSQAH VTSFGSKLFQQMSLFSTLDSELLSLALAIKDSGL…

### Sheet: Primers for qPCR (1B)
The mechanism of Micafungin to Pteropine orthoreovirus infection in human cell line	Wirayatida Bubphasook, Atsuo Iida and Eiichi Hondo	Laboratory of Animal Morphology, Graduate School of Bioagricultural Sciences, Nagoya University, Nagoya 464-8601, Japan
Supplementary Data 1B
Primer that use in this study
IL-6	qPCR	Forword	5 'GAACTCCTTCTCCACAAGCG 3'
		Reverse	5' TCTGAAGAGGTGAGTGGCTG 3'
TNFSF1B	qPCR	Forword	5' CACAATTCAAAGGGGCAGTAA 3'
		Reverse	5' ACTGAAAAGGAGGGAGTGCAT 3'
ICAM1	qPCR	Forword	5' TGACCGTGAATGTGCTCTCC 3'
		Reverse	5' TCCCTTTTTGGGCCTGTTGT 3'
FGB	qPCR	Forword	5' TGGACAGTGATTCAGAACCGT 3'
		Reverse	5' TCACCTGGTAGGCCACAGTA 3'
ACTB	qPCR	Forword	5' CATCCGCAAAGACCTGTACG 3'
		Reverse	5' CCTGCTTGCTGATCCACATC 3'

### Sheet: PRV vs PRV+MCFG (1C)
The mechanism of Micafungin to Pteropine orthoreovirus infection in human cell line	Wirayatida Bubphasook, Atsuo Iida and Eiichi Hondo	Laboratory of Animal Morphology, Graduate School of Bioagricultural Sciences, Nagoya University, Nagoya 464-8601, Japan
Supplementary Data 1C
Differentially expressed genes (DEGs) between PRV-infected samples and those treated with MCFG
Up-regulated genes	baseMean	log2FoldChange	lfcSE	stat	pvalue	padj	symbol
ensembl gene id	545.493	7.19368	0.319084	22.5448	1.50975e-112	1.80877e-109	IDO1
ENSG00000131203	742.801	6.25139	0.209316	29.8659	5.46266e-196	2.94506e-192	LGALS17A
ENSG00000291086	266.648	5.79842	0.301689	19.2199	2.52314e-82	1.75521e-79	TNFSF14
ENSG00000125735	51.2707	4.78647	0.541774	8.83481	1.00264e-18	3.09771e-17	LRCH2
ENSG00000130224	94.6526	4.62065	0.380282	12.1506	5.69463e-34	6.26555e-32	CXCL11
ENSG00000169248	162.287	4.46803	0.284177	15.7227	1.05749e-55	3.45525e-53	GBP5
ENSG00000154451	70.7534	4.46097	0.426338	10.4635	1.27117e-25	7.7877e-24	TNFSF13B
ENSG00000102524	4511.92	4.4404	0.372231	11.9291	8.34234e-33	8.52619e-31	SAMD9L
ENSG00000177409	624.32	4.43412	0.173123	25.6126	1.1045e-144	2.64651e-141	GBP4
ENSG00000162654	256.977	4.36523	0.23748	18.3814	1.85029e-75	9.50034e-73	SERPING1
ENSG00000149131	177.427	4.28802	0.290789	14.7461	3.25727e-49	8.36226e-47	CASP1
ENSG00000137752	2716.78	4.23166	0.21639	19.5557	3.68653e-85	2.65e-82	CD274
ENSG00000120217	1201.18	4.17351	0.375641	11.1104	1.11668e-28	8.39066e-27	TNFSF10
ENSG00000121858	549.184	4.16747	0.434002	9.60241	7.80961e-22	3.36156e-20	ICAM1
ENSG00000090339	8611.51	4.14572	0.46145	8.98411	2.60841e-19	8.52277e-18	FGB
ENSG00000171564	6379.47	4.13688	0.46891	8.82234	1.12092e-18	3.43362e-17	FGG
ENSG00000171557	1849.72	3.96266	0.15917	24.8958	8.263e-137	1.3707e-133	GBP1
ENSG00000117228	1382.49	3.80192	0.380866	9.98229	1.82219e-23	9.33385e-22	GBP3
ENSG00000117226	142.111	3.80135	0.271702	13.9909	1.77258e-44	3.94079e-42	RTP4
ENSG00000136514	1736.15	3.7178	0.596295	6.23483	4.52259e-10	4.49032e-09	CFH
ENSG00000000971	8173.26	3.6608	0.456461	8.01997	1.05771e-15	2.26735e-14	FGA
ENSG00000171560	1331.72	3.65289	0.169267	21.5806	2.73244e-103	2.67842e-100	IFI44L
ENSG00000137959	5287.15	3.59524	0.518882	6.92881	4.24391e-12	5.77049e-11	SAMD9
ENSG00000205413	731.937	3.57986	0.148648	24.0828	3.78793e-128	5.44579e-125	RSAD2
ENSG00000134321	723.969	3.57182	0.126287	28.2833	5.5439e-176	1.70792e-172	LAMP3
ENSG00000078081	129.597	3.56714	0.801987	4.44788	8.67204e-06	4.02784e-05	RNU6-6P
ENSG00000272055	1889.74	3.53624	0.195214	18.1147	2.44086e-73	1.1963e-70	TRIM22
ENSG00000132274	52.9559	3.48504	0.445235	7.82742	4.97996e-15	9.76299e-14	LINC02574
ENSG00000233975	16249.6	3.4846	0.182527	19.0908	3.00858e-81	2.0275e-78	IFIT3
ENSG00000119917	27286.5	3.46358	0.159102	21.7696	4.50725e-105	4.85994e-102	IFIT2
ENSG00000119922	186.012	3.45598	0.271682	12.7206	4.54074e-37	5.93461e-35	CXCL10
ENSG00000169245	762.937	3.41127	0.164476	20.7403	1.50084e-95	1.15592e-92	XAF1
ENSG00000132530	78.0486	3.38143	0.304596	11.1014	1.23543e-28	9.18693e-27	NA
ENSG00000258521	142.046	3.35315	0.287148	11.6774	1.66251e-31	1.57246e-29	ETV7
ENSG00000010030	1869.33	3.32232	0.202815	16.381	2.61219e-60	9.8828e-58	IFI44
ENSG00000137965	2698.69	3.32142	0.456442	7.27677	3.41905e-13	5.36231e-12	CCL2
ENSG00000108691	123.97	3.30169	0.298209	11.0717	1.72031e-28	1.26185e-26	SLC15A3
ENSG00000110446	1823.77	3.30052	0.39108	8.43952	3.18633e-17	8.17042e-16	CEACAM1
ENSG00000079385	526.926	3.28137	0.176641	18.5766	4.97453e-77	2.75066e-74	GBP2
ENSG00000162645	60.3605	3.27203	0.342133	9.56363	1.13698e-21	4.81069e-20	ZBP1
ENSG00000124256	288.587	3.21627	0.471459	6.82195	8.98143e-12	1.16397e-10	LPAR6
ENSG00000139679	78.0707	3.19453	0.348362	9.17016	4.72319e-20	1.67802e-18	TENT5C
ENSG00000183508	64.7285	3.17829	0.38772	8.19738	2.45678e-16	5.71526e-15	TCAF2
ENSG00000170379	82.4468	3.14325	0.41779	7.52353	5.33166e-14	9.28733e-13	SERPINA1
ENSG00000197249	76.7348	3.10884	0.317067	9.80501	1.07134e-22	5.03343e-21	IL6
ENSG00000136244	59.5306	3.00722	0.314575	9.55963	1.18184e-21	4.98754e-20	NA
ENSG00000291144	52.9054	2.97863	0.386325	7.71015	1.25667e-14	2.33621e-13	LYPD5
ENSG00000159871	301.581	2.97222	0.164287	18.0917	3.70642e-73	1.7762e-70	RASGRP3
ENSG00000152689	26507	2.9718	0.0989621	30.0297	4.02226e-198	2.89133e-194	CXCL5
ENSG00000163735	2864.66	2.95545	0.138472	21.3433	4.50209e-101	3.8835e-98	STARD4
ENSG00000164211	140.598	2.95215	0.251815	11.7235	9.66054e-32	9.34213e-30	APOL3
ENSG00000128284	77.3456	2.94888	0.404047	7.29836	2.91288e-13	4.60192e-12	KCNT2
ENSG00000162687	65.166	2.94041	0.464839	6.32565	2.52173e-10	2.60072e-09	NA
ENSG00000224138	154.59	2.90819	0.219562	13.2454	4.79594e-40	7.77628e-38	IRF8
ENSG00000140968	82.2958	2.87607	0.306305	9.38957	6.02481e-21	2.35798e-19	NA
ENSG00000288826	51.7132	2.87515	0.331376	8.67641	4.08456e-18	1.17132e-16	NA
ENSG00000287064	1760.88	2.8643	0.207109	13.83	1.68111e-43	3.42011e-41	IFI16
ENSG00000163565	88.13	2.83913	0.336352	8.44093	3.1481e-17	8.09162e-16	CCL20
ENSG00000115009	583.494	2.81203	0.189891	14.8087	1.2878e-49	3.38676e-47	GPR37
ENSG00000170775	256.834	2.80792	0.183649	15.2896	8.97138e-53	2.57957e-50	TFF1
ENSG00000160182	1403.95	2.79464	0.109269	25.5758	2.83837e-144	6.12095e-141	ERAP2
ENSG00000164308	58.4118	2.76871	0.462011	5.99273	2.06343e-09	1.84562e-08	AASS
ENSG00000008311	1061.65	2.74961	0.116699	23.5614	9.58232e-123	1.29152e-119	EGR1
ENSG00000120738	2193.71	2.74937	0.369226	7.44629	9.60032e-14	1.61617e-12	DDX60
ENSG00000137628	99.1241	2.72988	0.281139	9.7101	2.7308e-22	1.22943e-20	CCDC194
ENSG00000269720	52.1922	2.72845	0.30767	8.86809	7.44079e-19	2.32889e-17	LIPG
ENSG00000101670	309.005	2.71082	0.237418	11.4179	3.40352e-30	2.90106e-28	PIK3AP1
ENSG00000155629	67.5213	2.70986	0.284988	9.5087	1.93052e-21	7.97541e-20	GIMAP2
ENSG00000106560	51.1079	2.7041	0.426451	6.34095	2.28353e-10	2.37895e-09	LRG1
ENSG00000171236	52.7233	2.69914	0.331355	8.14576	3.76914e-16	8.64698e-15	LOC102724908
ENSG00000266976	147.648	2.69446	0.242017	11.1333	8.63303e-29	6.53233e-27	EPSTI1
ENSG00000133106	7141.78	2.68837	0.343361	7.82957	4.89555e-15	9.62374e-14	NTS
ENSG00000133636	744.873	2.67787	0.124826	21.4528	4.30131e-102	4.03295e-99	MX2
ENSG00000183486	2561.2	2.66984	0.0853438	31.2834	7.84836e-215	1.6925e-210	OAS2
ENSG00000111335	550.247	2.65019	0.228297	11.6085	3.73125e-31	3.40951e-29	TLR3
ENSG00000164342	973.091	2.62282	0.157359	16.6677	2.2508e-62	8.66757e-60	PLEKHA4
ENSG00000105559	63.3286	2.60408	0.340806	7.64094	2.15634e-14	3.92749e-13	NA
ENSG00000254676	239.337	2.59338	0.258033	10.0506	9.13245e-24	4.79176e-22	HDX
ENSG00000165259	7030.41	2.58679	0.196779	13.1457	1.80235e-39	2.79623e-37	DDX60L
ENSG00000181381	93.936	2.58669	0.602428	4.29377	1.75667e-05	7.68256e-05	LBP
ENSG00000129988	2480.56	2.56925	0.391245	6.56685	5.13896e-11	5.91231e-10	FLRT3
ENSG00000125848	321.942	2.56749	0.158468	16.202	4.88478e-59	1.72689e-56	ID4
ENSG00000172201	86.0253	2.56588	0.327029	7.84603	4.294e-15	8.51105e-14	LINC01474
ENSG00000236849	213.201	2.56062	0.289881	8.83335	1.01589e-18	3.13414e-17	IFNE
ENSG00000184995	1248.56	2.55592	0.119155	21.4504	4.52505e-102	4.06595e-99	IFNL3
ENSG00000197110	3619.84	2.54121	0.582065	4.36585	1.2663e-05	5.69267e-05	CP
ENSG00000047457	2001.01	2.53371	0.0934235	27.1207	5.61522e-162	1.51365e-158	HAPLN3
ENSG00000140511	63.3317	2.52471	0.303267	8.32505	8.42917e-17	2.07743e-15	TCHH
ENSG00000159450	121.409	2.51278	0.259729	9.67465	3.86419e-22	1.72886e-20	IL12A
ENSG00000168811	2175.13	2.5059	0.265607	9.43463	3.92392e-21	1.5555e-19	CENPE
ENSG00000138778	1221.74	2.49137	0.136323	18.2755	1.29687e-74	6.50396e-72	IFNL2
ENSG00000183709	95.6254	2.49041	0.319638	7.79136	6.62928e-15	1.27986e-13	KCNJ16
ENSG00000153822	89.0826	2.48153	0.294991	8.41222	4.02336e-17	1.02412e-15	NAALAD2
ENSG00000077616	1428.85	2.47971	0.194342	12.7596	2.75756e-37	3.71668e-35	JAK2
ENSG00000096968	375.426	2.45692	0.213844	11.4893	1.49279e-30	1.29285e-28	MUC1
ENSG00000185499	1065.98	2.4559	0.421898	5.82107	5.84705e-09	4.84782e-08	CCDC68
ENSG00000166510	13551.7	2.45529	0.15382	15.9621	2.34772e-57	7.9107e-55	PARP14
ENSG00000173193	72.4308	2.44096	0.283329	8.61527	6.97794e-18	1.94418e-16	CETP
ENSG00000087237	1188.09	2.43009	0.13557	17.925	7.52396e-72	3.24509e-69	IFNL1
ENSG00000182393	6337.57	2.42479	0.164978	14.6977	6.66961e-49	1.67244e-46	C3
ENSG00000125730	603.576	2.40102	0.181635	13.219	6.81785e-40	1.08909e-37	SOCS1
ENSG00000185338	843.354	2.396	0.200071	11.9758	4.76065e-33	4.95959e-31	IFITM1
ENSG00000185885	56.4258	2.39134	0.331707	7.20918	5.62918e-13	8.54881e-12	NCCRP1
ENSG00000188505	2806.01	2.38017	0.133234	17.8646	2.22445e-71	9.22506e-69	IFIH1
ENSG00000115267	131.245	2.3794	0.61444	3.87246	0.000107742	0.00039908	ZNF117
ENSG00000152926	268.149	2.37558	0.529664	4.48508	7.28877e-06	3.44396e-05	CEP162
ENSG00000135315	55.4849	2.37362	0.353206	6.72023	1.81439e-11	2.23968e-10	SLCO1B1
ENSG00000134538	5550.37	2.37112	0.150836	15.7199	1.10521e-55	3.55728e-53	BATF2
ENSG00000168062	153.154	2.36541	0.345357	6.84918	7.42748e-12	9.71927e-11	TF
ENSG00000091513	68.8677	2.35885	0.30932	7.62593	2.42278e-14	4.39421e-13	GUCY1A2
ENSG00000152402	125.776	2.33389	0.319037	7.31543	2.56555e-13	4.07708e-12	N4BP2L2-IT2
ENSG00000281026	100.059	2.33077	0.303534	7.67878	1.60605e-14	2.96528e-13	KCNJ2
ENSG00000123700	8447.55	2.32263	0.351697	6.60406	4.00049e-11	4.69116e-10	TCIM
ENSG00000176907	4297.73	2.32092	0.076744	30.2423	6.5882e-201	7.10372e-197	MSMO1
ENSG00000052802	1785.88	2.31825	0.395623	5.85975	4.63576e-09	3.90966e-08	FGL1
ENSG00000104760	58.7031	2.31517	0.29833	7.76042	8.46478e-15	1.60689e-13	CHSY3
ENSG00000198108	166.759	2.31404	0.197798	11.699	1.28969e-31	1.23063e-29	ARAP2
ENSG00000047365	984.827	2.30525	0.192087	12.0011	3.50598e-33	3.72446e-31	CASP4
ENSG00000196954	146.369	2.30387	0.312255	7.37815	1.60501e-13	2.63009e-12	IGSF10
ENSG00000152580	1151.97	2.30049	0.123717	18.5948	3.53983e-77	2.00885e-74	CXCL2
ENSG00000081041	65.4804	2.3	0.283404	8.11563	4.83262e-16	1.09585e-14	PLAAT2
ENSG00000133328	666.884	2.29747	0.176778	12.9963	1.28381e-38	1.87063e-36	CXCL8
ENSG00000169429	136.888	2.2967	0.329783	6.96428	3.30079e-12	4.55702e-11	ITGB8
ENSG00000105855	11063.5	2.29512	0.124362	18.4552	4.73225e-76	2.55128e-73	APOL6
ENSG00000221963	903.278	2.29398	0.205456	11.1653	6.02759e-29	4.65896e-27	KDM7A
ENSG00000006459	948.242	2.28907	0.395605	5.78625	7.19757e-09	5.86827e-08	RARRES1
ENSG00000118849	154.738	2.27021	0.260324	8.72071	2.76459e-18	8.07838e-17	SERPINI1
ENSG00000163536	845.645	2.27004	0.280865	8.08233	6.35409e-16	1.41264e-14	LIG4
ENSG00000174405	1400.66	2.2689	0.432317	5.24823	1.53569e-07	1.00752e-06	BLZF1
ENSG00000117475	2434.36	2.26865	0.077733	29.1851	2.99703e-187	1.07718e-183	APOL1
ENSG00000100342	10008.5	2.26241	0.0772878	29.2726	2.31862e-188	1.00002e-184	APOL2
ENSG00000128335	54.4889	2.25652	0.44345	5.08856	3.60793e-07	2.20912e-06	NA
ENSG00000240399	573.947	2.25038	0.122266	18.4055	1.18592e-75	6.23763e-73	LCN2
ENSG00000148346	620.161	2.24996	0.394898	5.69757	1.21528e-08	9.5058e-08	ANKRD12
ENSG00000101745	90.4326	2.24934	0.287408	7.82627	5.02538e-15	9.83416e-14	CX3CL1
ENSG00000006210	493.999	2.23695	0.15756	14.1975	9.49458e-46	2.1782e-43	BST2
ENSG00000130303	425.865	2.22926	0.274804	8.1122	4.97118e-16	1.12294e-14	KPNA5
ENSG00000196911	154.62	2.22784	0.211292	10.5439	5.42221e-26	3.40252e-24	HIF1A-AS3
ENSG00000258667	1065.92	2.22626	0.215876	10.3126	6.17757e-25	3.61028e-23	PLSCR4
ENSG00000114698	518.8	2.21897	0.143704	15.4413	8.63144e-54	2.54982e-51	FST
ENSG00000134363	96.198	2.2146	0.325015	6.81385	9.50197e-12	1.22848e-10	SIDT1
ENSG00000072858	2030.79	2.21032	0.210125	10.5191	7.05568e-26	4.41031e-24	NFKBIZ
ENSG00000144802	339.97	2.20754	0.475213	4.64536	3.39481e-06	1.7246e-05	LHX9
ENSG00000143355	2147	2.20538	0.137209	16.0731	3.93767e-58	1.36961e-55	ZNF107
ENSG00000196247	1278.18	2.20235	0.21291	10.344	4.45448e-25	2.63903e-23	FAS
ENSG00000026103	141.212	2.20196	0.192044	11.466	1.95593e-30	1.68047e-28	SSTR2
ENSG00000180616	526.647	2.19273	0.182088	12.0421	2.13404e-33	2.30103e-31	UBA7
ENSG00000182179	4135.46	2.17437	0.449235	4.84016	1.29732e-06	7.17606e-06	VPS13A
ENSG00000197969	55.7053	2.15768	0.329127	6.55578	5.53505e-11	6.34237e-10	NA
ENSG00000254154	115.287	2.15511	0.225346	9.56356	1.1377e-21	4.81069e-20	CACNA1I
ENSG00000100346	206.51	2.15212	0.211309	10.1847	2.32134e-24	1.27703e-22	NA
ENSG00000263826	736.308	2.14972	0.251609	8.54388	1.29793e-17	3.53143e-16	ZNF92
ENSG00000146757	103.707	2.14202	0.207985	10.2989	7.12408e-25	4.12986e-23	RNU6-4P
ENSG00000206932	163.476	2.14084	0.22915	9.34254	9.405e-21	3.59608e-19	NA
ENSG00000283511	129.296	2.13981	0.30854	6.93527	4.05458e-12	5.52699e-11	CLEC2B
ENSG00000110852	4851.6	2.13072	0.118498	17.9811	2.73981e-72	1.23092e-69	INSIG1
ENSG00000186480	17037.5	2.12959	0.0834206	25.5283	9.56126e-144	1.87444e-140	MX1
ENSG00000157601	2995.86	2.12884	0.0845601	25.1755	7.43952e-140	1.33694e-136	CMPK2
ENSG00000134326	1903.71	2.12493	0.359961	5.90323	3.56461e-09	3.07606e-08	AKAP9
ENSG00000127914	122.833	2.12188	0.360043	5.89341	3.78299e-09	3.24891e-08	KBTBD8
ENSG00000163376	376.943	2.11938	0.211557	10.018	1.27015e-23	6.6002e-22	IFNB1
ENSG00000171855	1395.84	2.11719	0.391557	5.40711	6.40509e-08	4.46142e-07	BRCA2
ENSG00000139618	80.8117	2.11333	0.23337	9.05573	1.35663e-19	4.58856e-18	PDZD2
ENSG00000133401	62.9905	2.11294	0.39577	5.33882	9.35536e-08	6.35828e-07	LINC02889
ENSG00000236039	96.6995	2.11279	0.311815	6.7758	1.23723e-11	1.57224e-10	ARL 14.00
ENSG00000179674	2814.16	2.11078	0.25836	8.16992	3.08596e-16	7.1099e-15	DNTTIP2
ENSG00000067334	943.27	2.11012	0.169425	12.4546	1.31977e-35	1.62633e-33	MALAT1
ENSG00000251562	748.427	2.10858	0.257611	8.18513	2.72006e-16	6.30054e-15	ZNF721
ENSG00000182903	2636.11	2.1047	0.369954	5.68908	1.27725e-08	9.93645e-08	KIF20B
ENSG00000138182	1239.55	2.10056	0.217578	9.6543	4.7136e-22	2.08297e-20	SLC7A2
ENSG00000003989	696.607	2.09872	0.146405	14.335	1.32177e-46	3.09826e-44	IL15RA
ENSG00000134470	29057.3	2.09851	0.153804	13.6441	2.18877e-42	4.14043e-40	IFIT1
ENSG00000185745	5752.24	2.09769	0.363328	5.77354	7.76227e-09	6.28118e-08	WASHC4
ENSG00000136051	519.377	2.0972	0.190976	10.9815	4.69056e-28	3.37173e-26	PCAT2
ENSG00000254166	110.716	2.09369	0.253548	8.25756	1.48679e-16	3.55069e-15	RAET1L
ENSG00000155918	76.2576	2.0895	0.254565	8.20813	2.24668e-16	5.272e-15	NA
ENSG00000279696	5117.32	2.08779	0.103409	20.1897	1.20617e-90	8.96935e-88	NLRC5
ENSG00000140853	56.1259	2.07977	0.46021	4.51918	6.20807e-06	2.98233e-05	NA
ENSG00000286214	106.582	2.07926	0.266595	7.79931	6.2248e-15	1.20616e-13	LOC124902114
ENSG00000286162	328.217	2.07834	0.162785	12.7674	2.49328e-37	3.38161e-35	NA
ENSG00000287839	160.662	2.07307	0.224682	9.22669	2.79123e-20	1.02195e-18	NT5C3AP1
ENSG00000213492	213.879	2.07151	0.166592	12.4347	1.69476e-35	2.06483e-33	IL18R1
ENSG00000115604	343.429	2.06991	0.150136	13.7869	3.05462e-43	6.04338e-41	DHX58
ENSG00000108771	420.246	2.06362	0.15315	13.4745	2.21032e-41	3.93931e-39	BTC
ENSG00000174808	69.9477	2.06229	0.339009	6.08328	1.17745e-09	1.09589e-08	ACSL5
ENSG00000197142	4692.02	2.05713	0.238543	8.62375	6.47962e-18	1.81708e-16	SACS
ENSG00000151835	1744.85	2.05162	0.368374	5.56939	2.55628e-08	1.89177e-07	ZNF260
ENSG00000254004	51.1238	2.04886	0.393874	5.20181	1.97362e-07	1.26745e-06	NA
ENSG00000278989	173.636	2.0468	0.276197	7.41068	1.25653e-13	2.08119e-12	C4BPA
ENSG00000123838	78.6428	2.04349	0.872613	2.34181	0.0191907	0.0408536	CEP170
ENSG00000143702	56.5722	2.03906	0.415408	4.90856	9.17454e-07	5.23826e-06	GJB1
ENSG00000169562	204.267	2.03707	0.209646	9.7167	2.55931e-22	1.15706e-20	NA
ENSG00000290791	589.674	2.03672	0.167841	12.1349	6.90233e-34	7.55577e-32	RPL17P18
ENSG00000234742	6733.66	2.0332	0.436701	4.65581	3.22709e-06	1.64479e-05	ASPM
ENSG00000066279	220.114	2.03016	0.189574	10.7091	9.22745e-27	6.16068e-25	SMTNL1
ENSG00000214872	1596.98	2.02797	0.262807	7.71658	1.19495e-14	2.2234e-13	MORC3
ENSG00000159256	1092.94	2.02432	0.258774	7.82272	5.1692e-15	1.01064e-13	CHGB
ENSG00000089199	775.36	2.02402	0.238844	8.47423	2.36639e-17	6.20819e-16	ZNF267
ENSG00000185947	134.61	2.02104	0.32349	6.24759	4.16822e-10	4.15569e-09	SECTM1
ENSG00000141574	462.743	2.01959	0.226252	8.92629	4.40537e-19	1.40535e-17	NA
ENSG00000261326	569.26	2.01605	0.273491	7.37152	1.68696e-13	2.75049e-12	NA
ENSG00000280385	73.9122	2.00531	0.234854	8.53855	1.35914e-17	3.67292e-16	SNORA33
ENSG00000200534	1520.75	2.00341	0.198259	10.105	5.24915e-24	2.80888e-22	LIFR
ENSG00000113594
Down-regulated gene
ensembl gene id	baseMean	log2FoldChange	lfcSE	stat	pvalue	padj	symbol
ENSG00000226564	53.9138	-2.00029	0.371618	-5.38267	7.33909e-08	5.05647e-07	NA
ENSG00000253741	116.448	-2.00297	0.223997	-8.94194	3.82396e-19	1.23449e-17	LNCOC1
ENSG00000288611	88.6125	-2.02168	0.244572	-8.26622	1.38279e-16	3.30964e-15	NPBWR1
ENSG00000116667	68.9266	-2.04327	0.27083	-7.54446	4.54173e-14	7.98878e-13	C1orf21
ENSG00000127585	90.7003	-2.04927	0.242304	-8.45743	2.73325e-17	7.11867e-16	FBXL16
ENSG00000034053	135.994	-2.05987	0.300536	-6.85396	7.18309e-12	9.4109e-11	APBA2
ENSG00000144857	340.909	-2.06649	0.172717	-11.9646	5.44777e-33	5.64813e-31	BOC
ENSG00000205609	83.076	-2.07031	0.305731	-6.77166	1.27311e-11	1.61119e-10	EIF3CL
ENSG00000142765	55.1255	-2.07405	0.32205	-6.44016	1.19346e-10	1.30117e-09	SYTL1
ENSG00000140538	5689.26	-2.09292	0.128507	-16.2864	1.23184e-59	4.5025e-57	NTRK3
ENSG00000106003	401.972	-2.09403	0.157091	-13.33	1.54877e-40	2.62987e-38	LFNG
ENSG00000100889	2065.22	-2.09473	0.174029	-12.0366	2.28098e-33	2.44724e-31	PCK2
ENSG00000104522	78.868	-2.09536	0.67281	-3.11435	0.00184353	0.00516778	GFUS
ENSG00000103512	318.139	-2.0967	0.839354	-2.49799	0.0124901	0.0281157	NOMO1
ENSG00000167889	1658.09	-2.09727	0.101047	-20.7554	1.09551e-95	8.74988e-93	MGAT5B
ENSG00000115041	50.7241	-2.10193	0.308449	-6.81451	9.45875e-12	1.22362e-10	KCNIP3
ENSG00000128165	80.1807	-2.11133	0.333008	-6.34017	2.29506e-10	2.38751e-09	ADM2
ENSG00000152082	805.336	-2.14027	0.156961	-13.6357	2.45655e-42	4.60657e-40	MZT2B
ENSG00000187094	55.4845	-2.17798	0.320564	-6.7942	1.08914e-11	1.39523e-10	CCK
ENSG00000169297	2106	-2.19684	0.0994298	-22.0944	3.5799e-108	4.06319e-105	NR0B1
ENSG00000160886	105.061	-2.19828	0.672623	-3.26823	0.00108224	0.00322176	LY6K
ENSG00000168646	518.488	-2.20999	0.262017	-8.43455	3.32484e-17	8.49527e-16	AXIN2
ENSG00000243199	203.246	-2.21195	0.216079	-10.2368	1.35654e-24	7.57868e-23	RPL6P10
ENSG00000234975	172.191	-2.22284	0.210551	-10.5572	4.70248e-26	2.98262e-24	FTH1P2
ENSG00000243449	372.751	-2.22873	0.263017	-8.4737	2.37718e-17	6.22889e-16	NICOL1
ENSG00000214026	1150	-2.23488	0.488752	-4.57263	4.81651e-06	2.36493e-05	MRPL23
ENSG00000233762	524.181	-2.23671	0.128176	-17.4503	3.42621e-68	1.36826e-65	RPS15P4
ENSG00000226608	387.74	-2.25886	0.216291	-10.4436	1.5667e-25	9.57106e-24	NA
ENSG00000166473	273.032	-2.27049	0.235432	-9.64394	5.21469e-22	2.29032e-20	PKD1L2
ENSG00000087245	153.374	-2.29545	0.274379	-8.36598	5.96198e-17	1.495e-15	MMP2
ENSG00000156298	284.69	-2.32995	0.167377	-13.9204	4.7653e-44	1.00749e-41	TSPAN7
ENSG00000165215	85.0302	-2.33905	0.234297	-9.98328	1.80405e-23	9.28505e-22	CLDN3
ENSG00000249199	61.4178	-2.35898	0.36315	-6.49588	8.25477e-11	9.21398e-10	NA
ENSG00000188042	5084.43	-2.38182	0.105326	-22.6139	3.16068e-113	4.00941e-110	ARL4C
ENSG00000099957	53.9743	-2.38197	0.37848	-6.2935	3.10384e-10	3.15282e-09	P2RX6
ENSG00000169100	110.211	-2.41251	0.270355	-8.92352	4.51713e-19	1.43675e-17	SLC25A6
ENSG00000101144	59.1605	-2.41323	0.32442	-7.43861	1.0175e-13	1.71024e-12	BMP7
ENSG00000173237	148.419	-2.41398	0.288168	-8.37701	5.4291e-17	1.36774e-15	C11orf86
ENSG00000230202	134.082	-2.42354	0.195021	-12.427	1.86388e-35	2.25812e-33	NA
ENSG00000185924	50.5809	-2.42598	0.380167	-6.38135	1.75529e-10	1.85644e-09	RTN4RL1
ENSG00000275023	75.2715	-2.46029	0.84016	-2.92836	0.00340758	0.00890938	MLLT6
ENSG00000101463	58.3372	-2.49194	0.366361	-6.80187	1.03273e-11	1.32486e-10	SYNDIG1
ENSG00000182580	73.2821	-2.49346	0.317973	-7.84173	4.44376e-15	8.78366e-14	EPHB3
ENSG00000180066	379.164	-2.50735	0.215523	-11.6338	2.77522e-31	2.55759e-29	NA
ENSG00000145920	60771.7	-2.51097	0.156287	-16.0664	4.38966e-58	1.50259e-55	CPLX2
ENSG00000233695	280.774	-2.55188	0.182495	-13.9833	1.9723e-44	4.34006e-42	NA
ENSG00000119283	189.66	-2.58082	0.223557	-11.5443	7.8848e-31	7.05543e-29	TRIM67
ENSG00000198848	87.8902	-2.58872	0.364443	-7.10324	1.21869e-12	1.77936e-11	CES1
ENSG00000139146	89.3571	-2.67955	0.918109	-2.91855	0.00351665	0.00916344	SINHCAF
ENSG00000142619	237.493	-2.68187	0.219838	-12.1993	3.1353e-34	3.50325e-32	PADI3
ENSG00000162975	275.53	-2.71879	0.208272	-13.054	6.02624e-39	9.08782e-37	KCNF1
ENSG00000219507	64.8878	-2.76647	0.305539	-9.05439	1.37334e-19	4.63475e-18	NA
ENSG00000238103	157.988	-3.02334	0.243874	-12.3971	2.70792e-35	3.24423e-33	RPL9P7
ENSG00000215030	80.8992	-3.24857	0.292568	-11.1037	1.2042e-28	8.98567e-27	RPL13P12
ENSG00000278540	55.1303	-3.40331	1.20579	-2.82247	0.00476553	0.0120043	ACACA
ENSG00000103888	441.385	-3.44251	0.299755	-11.4844	1.58001e-30	1.36292e-28	CEMIP
ENSG00000144476	90.4417	-3.75643	0.390759	-9.61317	7.03525e-22	3.04649e-20	ACKR3
ENSG00000167615	68.5711	-3.84658	0.87736	-4.38426	1.1638e-05	5.27812e-05	LENG8

### Sheet: PRV vs PRV+MCFG only (1D)
The mechanism of Micafungin to Pteropine orthoreovirus infection in human cell line	Wirayatida Bubphasook, Atsuo Iida and Eiichi Hondo	Laboratory of Animal Morphology, Graduate School of Bioagricultural Sciences, Nagoya University, Nagoya 464-8601, Japan
Supplementary Data 1D
A comparative analysis of DEGs to identify genes associated explicitly with MCFG treatment
Up-regulated genes	baseMean	log2FoldChange	lfcSE	stat	pvalue	padj	symbol
ensembl gene id	266.648	5.79842	0.301689	19.2199	2.52e-82	1.76e-79	TNFSF14
ENSG00000125735	51.2707	4.78647	0.541774	8.83481	1e-18	3.1e-17	LRCH2
ENSG00000130224	70.7534	4.46097	0.426338	10.4635	1.27e-25	7.79e-24	TNFSF13B
ENSG00000102524	177.427	4.28802	0.290789	14.7461	3.26e-49	8.36e-47	CASP1
ENSG00000137752	549.184	4.16747	0.434002	9.60241	7.81e-22	3.36e-20	ICAM1
ENSG00000090339	8611.51	4.14572	0.46145	8.98411	2.61e-19	8.52e-18	FGB
ENSG00000171564	6379.47	4.13688	0.46891	8.82234	1.12e-18	3.43e-17	FGG
ENSG00000171557	1382.49	3.80192	0.380866	9.98229	1.82e-23	9.33e-22	GBP3
ENSG00000117226	1736.15	3.7178	0.596295	6.23483	4.52e-10	4.49e-09	CFH
ENSG00000000971	129.597	3.56714	0.801987	4.44788	8.67e-06	4.03e-05	RNU6-6P
ENSG00000272055	78.0486	3.38143	0.304596	11.1014	1.24e-28	9.19e-27	NA
ENSG00000258521	2698.69	3.32142	0.456442	7.27677	3.42e-13	5.36e-12	CCL2
ENSG00000108691	1823.77	3.30052	0.39108	8.43952	3.19e-17	8.17e-16	CEACAM1
ENSG00000079385	526.926	3.28137	0.176641	18.5766	4.97e-77	2.75e-74	GBP2
ENSG00000162645	288.587	3.21627	0.471459	6.82195	8.98e-12	1.16e-10	LPAR6
ENSG00000139679	78.0707	3.19453	0.348362	9.17016	4.72e-20	1.68e-18	TENT5C
ENSG00000183508	64.7285	3.17829	0.38772	8.19738	2.46e-16	5.72e-15	TCAF2
ENSG00000170379	82.4468	3.14325	0.41779	7.52353	5.33e-14	9.29e-13	SERPINA1
ENSG00000197249	76.7348	3.10884	0.317067	9.80501	1.07e-22	5.03e-21	IL6
ENSG00000136244	52.9054	2.97863	0.386325	7.71015	1.26e-14	2.34e-13	LYPD5
ENSG00000159871	26507	2.9718	0.0989621	30.0297	4.02e-198	2.89e-194	CXCL5
ENSG00000163735	2864.66	2.95545	0.138472	21.3433	4.5e-101	3.88e-98	STARD4
ENSG00000164211	77.3456	2.94888	0.404047	7.29836	2.91e-13	4.6e-12	KCNT2
ENSG00000162687	65.166	2.94041	0.464839	6.32565	2.52e-10	2.6e-09	NA
ENSG00000224138	154.59	2.90819	0.219562	13.2454	4.8e-40	7.78e-38	IRF8
ENSG00000140968	82.2958	2.87607	0.306305	9.38957	6.02e-21	2.36e-19	NA
ENSG00000288826	51.7132	2.87515	0.331376	8.67641	4.08e-18	1.17e-16	NA
ENSG00000287064	1760.88	2.8643	0.207109	13.83	1.68e-43	3.42e-41	IFI16
ENSG00000163565	88.13	2.83913	0.336352	8.44093	3.15e-17	8.09e-16	CCL20
ENSG00000115009	583.494	2.81203	0.189891	14.8087	1.29e-49	3.39e-47	GPR37
ENSG00000170775	256.834	2.80792	0.183649	15.2896	8.97e-53	2.58e-50	TFF1
ENSG00000160182	1403.95	2.79464	0.109269	25.5758	2.84e-144	6.12e-141	ERAP2
ENSG00000164308	58.4118	2.76871	0.462011	5.99273	2.06e-09	1.85e-08	AASS
ENSG00000008311	1061.65	2.74961	0.116699	23.5614	9.58e-123	1.29e-119	EGR1
ENSG00000120738	2193.71	2.74937	0.369226	7.44629	9.6e-14	1.62e-12	DDX60
ENSG00000137628	52.1922	2.72845	0.30767	8.86809	7.44e-19	2.33e-17	LIPG
ENSG00000101670	309.005	2.71082	0.237418	11.4179	3.4e-30	2.9e-28	PIK3AP1
ENSG00000155629	51.1079	2.7041	0.426451	6.34095	2.28e-10	2.38e-09	LRG1
ENSG00000171236	52.7233	2.69914	0.331355	8.14576	3.77e-16	8.65e-15	LOC102724908
ENSG00000266976	7141.78	2.68837	0.343361	7.82957	4.9e-15	9.62e-14	NTS
ENSG00000133636	550.247	2.65019	0.228297	11.6085	3.73e-31	3.41e-29	TLR3
ENSG00000164342	63.3286	2.60408	0.340806	7.64094	2.16e-14	3.93e-13	NA
ENSG00000254676	239.337	2.59338	0.258033	10.0506	9.13e-24	4.79e-22	HDX
ENSG00000165259	7030.41	2.58679	0.196779	13.1457	1.8e-39	2.8e-37	DDX60L
ENSG00000181381	93.936	2.58669	0.602428	4.29377	1.76e-05	7.68e-05	LBP
ENSG00000129988	2480.56	2.56925	0.391245	6.56685	5.14e-11	5.91e-10	FLRT3
ENSG00000125848	321.942	2.56749	0.158468	16.202	4.88e-59	1.73e-56	ID4
ENSG00000172201	86.0253	2.56588	0.327029	7.84603	4.29e-15	8.51e-14	LINC01474
ENSG00000236849	213.201	2.56062	0.289881	8.83335	1.02e-18	3.13e-17	IFNE
ENSG00000184995	3619.84	2.54121	0.582065	4.36585	1.27e-05	5.69e-05	CP
ENSG00000047457	2001.01	2.53371	0.0934235	27.1207	5.62e-162	1.51e-158	HAPLN3
ENSG00000140511	63.3317	2.52471	0.303267	8.32505	8.43e-17	2.08e-15	TCHH
ENSG00000159450	121.409	2.51278	0.259729	9.67465	3.86e-22	1.73e-20	IL12A
ENSG00000168811	2175.13	2.5059	0.265607	9.43463	3.92e-21	1.56e-19	CENPE
ENSG00000138778	95.6254	2.49041	0.319638	7.79136	6.63e-15	1.28e-13	KCNJ16
ENSG00000153822	89.0826	2.48153	0.294991	8.41222	4.02e-17	1.02e-15	NAALAD2
ENSG00000077616	1428.85	2.47971	0.194342	12.7596	2.76e-37	3.72e-35	JAK2
ENSG00000096968	375.426	2.45692	0.213844	11.4893	1.49e-30	1.29e-28	MUC1
ENSG00000185499	1065.98	2.4559	0.421898	5.82107	5.85e-09	4.85e-08	CCDC68
ENSG00000166510	13551.7	2.45529	0.15382	15.9621	2.35e-57	7.91e-55	PARP14
ENSG00000173193	6337.57	2.42479	0.164978	14.6977	6.67e-49	1.67e-46	C3
ENSG00000125730	131.245	2.3794	0.61444	3.87246	0.000107742	0.00039908	ZNF117
ENSG00000152926	268.149	2.37558	0.529664	4.48508	7.29e-06	3.44e-05	CEP162
ENSG00000135315	55.4849	2.37362	0.353206	6.72023	1.81e-11	2.24e-10	SLCO1B1
ENSG00000134538	153.154	2.36541	0.345357	6.84918	7.43e-12	9.72e-11	TF
ENSG00000091513	68.8677	2.35885	0.30932	7.62593	2.42e-14	4.39e-13	GUCY1A2
ENSG00000152402	125.776	2.33389	0.319037	7.31543	2.57e-13	4.08e-12	N4BP2L2-IT2
ENSG00000281026	100.059	2.33077	0.303534	7.67878	1.61e-14	2.97e-13	KCNJ2
ENSG00000123700	8447.55	2.32263	0.351697	6.60406	4e-11	4.69e-10	TCIM
ENSG00000176907	4297.73	2.32092	0.076744	30.2423	6.59e-201	7.1e-197	MSMO1
ENSG00000052802	1785.88	2.31825	0.395623	5.85975	4.64e-09	3.91e-08	FGL1
ENSG00000104760	58.7031	2.31517	0.29833	7.76042	8.46e-15	1.61e-13	CHSY3
ENSG00000198108	166.759	2.31404	0.197798	11.699	1.29e-31	1.23e-29	ARAP2
ENSG00000047365	984.827	2.30525	0.192087	12.0011	3.51e-33	3.72e-31	CASP4
ENSG00000196954	146.369	2.30387	0.312255	7.37815	1.61e-13	2.63e-12	IGSF10
ENSG00000152580	1151.97	2.30049	0.123717	18.5948	3.54e-77	2.01e-74	CXCL2
ENSG00000081041	666.884	2.29747	0.176778	12.9963	1.28e-38	1.87e-36	CXCL8
ENSG00000169429	136.888	2.2967	0.329783	6.96428	3.3e-12	4.56e-11	ITGB8
ENSG00000105855	11063.5	2.29512	0.124362	18.4552	4.73e-76	2.55e-73	APOL6
ENSG00000221963	903.278	2.29398	0.205456	11.1653	6.03e-29	4.66e-27	KDM7A
ENSG00000006459	948.242	2.28907	0.395605	5.78625	7.2e-09	5.87e-08	RARRES1
ENSG00000118849	154.738	2.27021	0.260324	8.72071	2.76e-18	8.08e-17	SERPINI1
ENSG00000163536	845.645	2.27004	0.280865	8.08233	6.35e-16	1.41e-14	LIG4
ENSG00000174405	1400.66	2.2689	0.432317	5.24823	1.54e-07	1.01e-06	BLZF1
ENSG00000117475	2434.36	2.26865	0.077733	29.1851	3e-187	1.08e-183	APOL1
ENSG00000100342	10008.5	2.26241	0.0772878	29.2726	2.32e-188	1e-184	APOL2
ENSG00000128335	54.4889	2.25652	0.44345	5.08856	3.61e-07	2.21e-06	NA
ENSG00000240399	573.947	2.25038	0.122266	18.4055	1.19e-75	6.24e-73	LCN2
ENSG00000148346	620.161	2.24996	0.394898	5.69757	1.22e-08	9.51e-08	ANKRD12
ENSG00000101745	90.4326	2.24934	0.287408	7.82627	5.03e-15	9.83e-14	CX3CL1
ENSG00000006210	425.865	2.22926	0.274804	8.1122	4.97e-16	1.12e-14	KPNA5
ENSG00000196911	154.62	2.22784	0.211292	10.5439	5.42e-26	3.4e-24	HIF1A-AS3
ENSG00000258667	1065.92	2.22626	0.215876	10.3126	6.18e-25	3.61e-23	PLSCR4
ENSG00000114698	518.8	2.21897	0.143704	15.4413	8.63e-54	2.55e-51	FST
ENSG00000134363	2030.79	2.21032	0.210125	10.5191	7.06e-26	4.41e-24	NFKBIZ
ENSG00000144802	339.97	2.20754	0.475213	4.64536	3.39e-06	1.72e-05	LHX9
ENSG00000143355	2147	2.20538	0.137209	16.0731	3.94e-58	1.37e-55	ZNF107
ENSG00000196247	1278.18	2.20235	0.21291	10.344	4.45e-25	2.64e-23	FAS
ENSG00000026103	141.212	2.20196	0.192044	11.466	1.96e-30	1.68e-28	SSTR2
ENSG00000180616	4135.46	2.17437	0.449235	4.84016	1.3e-06	7.18e-06	VPS13A
ENSG00000197969	55.7053	2.15768	0.329127	6.55578	5.54e-11	6.34e-10	NA
ENSG00000254154	115.287	2.15511	0.225346	9.56356	1.14e-21	4.81e-20	CACNA1I
ENSG00000100346	206.51	2.15212	0.211309	10.1847	2.32e-24	1.28e-22	NA
ENSG00000263826	736.308	2.14972	0.251609	8.54388	1.3e-17	3.53e-16	ZNF92
ENSG00000146757	103.707	2.14202	0.207985	10.2989	7.12e-25	4.13e-23	RNU6-4P
ENSG00000206932	163.476	2.14084	0.22915	9.34254	9.41e-21	3.6e-19	NA
ENSG00000283511	129.296	2.13981	0.30854	6.93527	4.05e-12	5.53e-11	CLEC2B
ENSG00000110852	4851.6	2.13072	0.118498	17.9811	2.74e-72	1.23e-69	INSIG1
ENSG00000186480	1903.71	2.12493	0.359961	5.90323	3.56e-09	3.08e-08	AKAP9
ENSG00000127914	122.833	2.12188	0.360043	5.89341	3.78e-09	3.25e-08	KBTBD8
ENSG00000163376	1395.84	2.11719	0.391557	5.40711	6.41e-08	4.46e-07	BRCA2
ENSG00000139618	80.8117	2.11333	0.23337	9.05573	1.36e-19	4.59e-18	PDZD2
ENSG00000133401	62.9905	2.11294	0.39577	5.33882	9.36e-08	6.36e-07	LINC02889
ENSG00000236039	96.6995	2.11279	0.311815	6.7758	1.24e-11	1.57e-10	ARL 14.00
ENSG00000179674	2814.16	2.11078	0.25836	8.16992	3.09e-16	7.11e-15	DNTTIP2
ENSG00000067334	943.27	2.11012	0.169425	12.4546	1.32e-35	1.63e-33	MALAT1
ENSG00000251562	748.427	2.10858	0.257611	8.18513	2.72e-16	6.3e-15	ZNF721
ENSG00000182903	2636.11	2.1047	0.369954	5.68908	1.28e-08	9.94e-08	KIF20B
ENSG00000138182	1239.55	2.10056	0.217578	9.6543	4.71e-22	2.08e-20	SLC7A2
ENSG00000003989	696.607	2.09872	0.146405	14.335	1.32e-46	3.1e-44	IL15RA
ENSG00000134470	5752.24	2.09769	0.363328	5.77354	7.76e-09	6.28e-08	WASHC4
ENSG00000136051	519.377	2.0972	0.190976	10.9815	4.69e-28	3.37e-26	PCAT2
ENSG00000254166	76.2576	2.0895	0.254565	8.20813	2.25e-16	5.27e-15	NA
ENSG00000279696	56.1259	2.07977	0.46021	4.51918	6.21e-06	2.98e-05	NA
ENSG00000286214	106.582	2.07926	0.266595	7.79931	6.22e-15	1.21e-13	LOC124902114
ENSG00000286162	328.217	2.07834	0.162785	12.7674	2.49e-37	3.38e-35	NA
ENSG00000287839	160.662	2.07307	0.224682	9.22669	2.79e-20	1.02e-18	NT5C3AP1
ENSG00000213492	213.879	2.07151	0.166592	12.4347	1.69e-35	2.06e-33	IL18R1
ENSG00000115604	420.246	2.06362	0.15315	13.4745	2.21e-41	3.94e-39	BTC
ENSG00000174808	69.9477	2.06229	0.339009	6.08328	1.18e-09	1.1e-08	ACSL5
ENSG00000197142	4692.02	2.05713	0.238543	8.62375	6.48e-18	1.82e-16	SACS
ENSG00000151835	1744.85	2.05162	0.368374	5.56939	2.56e-08	1.89e-07	ZNF260
ENSG00000254004	51.1238	2.04886	0.393874	5.20181	1.97e-07	1.27e-06	NA
ENSG00000278989	173.636	2.0468	0.276197	7.41068	1.26e-13	2.08e-12	C4BPA
ENSG00000123838	78.6428	2.04349	0.872613	2.34181	0.0191907	0.0408536	CEP170
ENSG00000143702	56.5722	2.03906	0.415408	4.90856	9.17e-07	5.24e-06	GJB1
ENSG00000169562	204.267	2.03707	0.209646	9.7167	2.56e-22	1.16e-20	NA
ENSG00000290791	589.674	2.03672	0.167841	12.1349	6.9e-34	7.56e-32	RPL17P18
ENSG00000234742	6733.66	2.0332	0.436701	4.65581	3.23e-06	1.64e-05	ASPM
ENSG00000066279	1596.98	2.02797	0.262807	7.71658	1.19e-14	2.22e-13	MORC3
ENSG00000159256	1092.94	2.02432	0.258774	7.82272	5.17e-15	1.01e-13	CHGB
ENSG00000089199	775.36	2.02402	0.238844	8.47423	2.37e-17	6.21e-16	ZNF267
ENSG00000185947	134.61	2.02104	0.32349	6.24759	4.17e-10	4.16e-09	SECTM1
ENSG00000141574	462.743	2.01959	0.226252	8.92629	4.41e-19	1.41e-17	NA
ENSG00000261326	569.26	2.01605	0.273491	7.37152	1.69e-13	2.75e-12	NA
ENSG00000280385	73.9122	2.00531	0.234854	8.53855	1.36e-17	3.67e-16	SNORA33
ENSG00000200534	1520.75	2.00341	0.198259	10.105	5.25e-24	2.81e-22	LIFR
ENSG00000113594
Down-regulated gene
ensembl gene id	baseMean	log2FoldChange	lfcSE	stat	pvalue	padj	symbol
ENSG00000226564	53.9138	-2.00029	0.371618	-5.38267	7.34e-08	5.06e-07	NA
ENSG00000253741	116.448	-2.00297	0.223997	-8.94194	3.82e-19	1.23e-17	LNCOC1
ENSG00000288611	88.6125	-2.02168	0.244572	-8.26622	1.38e-16	3.31e-15	NPBWR1
ENSG00000116667	68.9266	-2.04327	0.27083	-7.54446	4.54e-14	7.99e-13	C1orf21
ENSG00000127585	90.7003	-2.04927	0.242304	-8.45743	2.73e-17	7.12e-16	FBXL16
ENSG00000034053	135.994	-2.05987	0.300536	-6.85396	7.18e-12	9.41e-11	APBA2
ENSG00000144857	340.909	-2.06649	0.172717	-11.9646	5.45e-33	5.65e-31	BOC
ENSG00000205609	83.076	-2.07031	0.305731	-6.77166	1.27e-11	1.61e-10	EIF3CL
ENSG00000142765	55.1255	-2.07405	0.32205	-6.44016	1.19e-10	1.3e-09	SYTL1
ENSG00000140538	5689.26	-2.09292	0.128507	-16.2864	1.23e-59	4.5e-57	NTRK3
ENSG00000106003	401.972	-2.09403	0.157091	-13.33	1.55e-40	2.63e-38	LFNG
ENSG00000100889	2065.22	-2.09473	0.174029	-12.0366	2.28e-33	2.45e-31	PCK2
ENSG00000104522	78.868	-2.09536	0.67281	-3.11435	0.00184353	0.00516778	GFUS
ENSG00000103512	318.139	-2.0967	0.839354	-2.49799	0.0124901	0.0281157	NOMO1
ENSG00000167889	1658.09	-2.09727	0.101047	-20.7554	1.1e-95	8.75e-93	MGAT5B
ENSG00000115041	50.7241	-2.10193	0.308449	-6.81451	9.46e-12	1.22e-10	KCNIP3
ENSG00000128165	80.1807	-2.11133	0.333008	-6.34017	2.3e-10	2.39e-09	ADM2
ENSG00000152082	805.336	-2.14027	0.156961	-13.6357	2.46e-42	4.61e-40	MZT2B
ENSG00000187094	55.4845	-2.17798	0.320564	-6.7942	1.09e-11	1.4e-10	CCK
ENSG00000169297	2106	-2.19684	0.0994298	-22.0944	3.58e-108	4.06e-105	NR0B1
ENSG00000160886	105.061	-2.19828	0.672623	-3.26823	0.00108224	0.00322176	LY6K
ENSG00000168646	518.488	-2.20999	0.262017	-8.43455	3.32e-17	8.5e-16	AXIN2
ENSG00000243199	203.246	-2.21195	0.216079	-10.2368	1.36e-24	7.58e-23	RPL6P10
ENSG00000234975	172.191	-2.22284	0.210551	-10.5572	4.7e-26	2.98e-24	FTH1P2
ENSG00000243449	372.751	-2.22873	0.263017	-8.4737	2.38e-17	6.23e-16	NICOL1
ENSG00000214026	1150	-2.23488	0.488752	-4.57263	4.82e-06	2.36e-05	MRPL23
ENSG00000233762	524.181	-2.23671	0.128176	-17.4503	3.43e-68	1.37e-65	RPS15P4
ENSG00000226608	387.74	-2.25886	0.216291	-10.4436	1.57e-25	9.57e-24	NA
ENSG00000166473	273.032	-2.27049	0.235432	-9.64394	5.21e-22	2.29e-20	PKD1L2
ENSG00000087245	153.374	-2.29545	0.274379	-8.36598	5.96e-17	1.5e-15	MMP2
ENSG00000156298	284.69	-2.32995	0.167377	-13.9204	4.77e-44	1.01e-41	TSPAN7
ENSG00000165215	85.0302	-2.33905	0.234297	-9.98328	1.8e-23	9.29e-22	CLDN3
ENSG00000249199	61.4178	-2.35898	0.36315	-6.49588	8.25e-11	9.21e-10	NA
ENSG00000188042	5084.43	-2.38182	0.105326	-22.6139	3.16e-113	4.01e-110	ARL4C
ENSG00000099957	53.9743	-2.38197	0.37848	-6.2935	3.1e-10	3.15e-09	P2RX6
ENSG00000169100	110.211	-2.41251	0.270355	-8.92352	4.52e-19	1.44e-17	SLC25A6
ENSG00000101144	59.1605	-2.41323	0.32442	-7.43861	1.02e-13	1.71e-12	BMP7
ENSG00000173237	148.419	-2.41398	0.288168	-8.37701	5.43e-17	1.37e-15	C11orf86
ENSG00000230202	134.082	-2.42354	0.195021	-12.427	1.86e-35	2.26e-33	NA
ENSG00000185924	50.5809	-2.42598	0.380167	-6.38135	1.76e-10	1.86e-09	RTN4RL1
ENSG00000275023	75.2715	-2.46029	0.84016	-2.92836	0.00340758	0.00890938	MLLT6
ENSG00000101463	58.3372	-2.49194	0.366361	-6.80187	1.03e-11	1.32e-10	SYNDIG1
ENSG00000182580	73.2821	-2.49346	0.317973	-7.84173	4.44e-15	8.78e-14	EPHB3
ENSG00000180066	379.164	-2.50735	0.215523	-11.6338	2.78e-31	2.56e-29	NA
ENSG00000145920	60771.7	-2.51097	0.156287	-16.0664	4.39e-58	1.5e-55	CPLX2
ENSG00000233695	280.774	-2.55188	0.182495	-13.9833	1.97e-44	4.34e-42	NA
ENSG00000119283	189.66	-2.58082	0.223557	-11.5443	7.88e-31	7.06e-29	TRIM67
ENSG00000198848	87.8902	-2.58872	0.364443	-7.10324	1.22e-12	1.78e-11	CES1
ENSG00000139146	89.3571	-2.67955	0.918109	-2.91855	0.00351665	0.00916344	SINHCAF
ENSG00000142619	237.493	-2.68187	0.219838	-12.1993	3.14e-34	3.5e-32	PADI3
ENSG00000162975	275.53	-2.71879	0.208272	-13.054	6.03e-39	9.09e-37	KCNF1
ENSG00000219507	64.8878	-2.76647	0.305539	-9.05439	1.37e-19	4.63e-18	NA
ENSG00000238103	157.988	-3.02334	0.243874	-12.3971	2.71e-35	3.24e-33	RPL9P7
ENSG00000215030	80.8992	-3.24857	0.292568	-11.1037	1.2e-28	8.99e-27	RPL13P12
ENSG00000278540	55.1303	-3.40331	1.20579	-2.82247	0.00476553	0.0120043	ACACA
ENSG00000103888	441.385	-3.44251	0.299755	-11.4844	1.58e-30	1.36e-28	CEMIP
ENSG00000144476	90.4417	-3.75643	0.390759	-9.61317	7.04e-22	3.05e-20	ACKR3
ENSG00000167615	68.5711	-3.84658	0.87736	-4.38426	1.16e-05	5.28e-05	LENG8
